# Using lifestyle information in polygenic modeling of blood pressure traits: a simple method to reduce bias

**DOI:** 10.1101/2024.06.05.597631

**Authors:** Francesco Tiezzi, Khushi Goda, Fabio Morgante

## Abstract

Complex traits are determined by the effects of multiple genetic variants, multiple environmental factors, and potentially their interaction. Predicting complex trait phenotypes from genotypes is a fundamental task in quantitative genetics that was pioneered in agricultural breeding for selection purposes. However, it has recently become important in human genetics. While prediction accuracy for some human complex traits is appreciable, this remains low for most traits. A promising way to improve prediction accuracy is by including not only genetic information but also environmental information in prediction models. However, environmental factors can, in turn, be genetically determined. This phenomenon gives rise to a correlation between the genetic and environmental components of the phenotype, which violates the assumption of independence between the genetic and environmental components of most statistical methods for polygenic modeling. In this work, we investigated the impact of including 27 lifestyle variables as well as genotype information (and their interaction) for predicting diastolic blood pressure, systolic blood pressure, and pulse pressure in older individuals in UK Biobank. The 27 lifestyle variables were included as either raw variables or adjusted by genetic and other non-genetic factors. The results show that including both lifestyle and genetic data improved prediction accuracy compared to using either piece of information alone. Both prediction accuracy and bias can improve substantially for some traits when the models account for the lifestyle variables after their proper adjustment. Our work confirms the utility of including environmental information in polygenic models of complex traits and highlights the importance of proper handling of the environmental variables.

**Author summary:** Many traits of medical relevance are “complex” in that they are affected by both genetic and environmental factors. Thus, using genetic and environmental information in statistical methods has the potential to increase the accuracy of phenotypic prediction, the ultimate goal of precision medicine. However, the correlation between the genetic and environmental components (that arises when environmental variables are themselves genetically determined) and the correlations between environmental measures can be problematic for most statistical methods used for modeling complex traits. In this work, we investigated these issues using 27 lifestyle measures in addition to genetic information for predicting diastolic blood pressure, systolic blood pressure, and pulse pressure in older individuals. We show that including lifestyle and genetic data resulted in more accurate predictions than either data type alone. Moreover, adjusting the lifestyle measures for the genetic and other non-genetic effects can help improve the predictions further.
