## Supplementary material for "Using lifestyle information in polygenic modeling of blood pressure traits: a simple method to reduce bias": S1 Table

### Sheet: Sheet1
Lifestyle variable	Description	Acronym	Biobank entry	D	G	L	e
Townsend	Townsend deprivation index at recuitment	Townsend	V189-0.0	1.11 (0.95, 1.27)	3.53 (3.09, 3.88)	8.36 (7.97, 8.7)	87.86 (86.99, 88.66)
TVtime	Time spent watching TV	Tvtime	V1070-0.0	5.43 (4.94, 6.02)	5.73 (5.23, 6.28)	13.07 (12.32, 13.73)	80.73 (79.82, 81.57)
PCtime	Time spent using personal computer	Pctime	V1080-0.0	1.47 (1.18, 1.79)	3.12 (2.68, 3.63)	2.81 (2.58, 3.07)	91.54 (90.56, 92.4)
DRtime	Time spent driving	Drtime	V1090-0.0	5.55 (4.95, 6.23)	2.41 (2.05, 2.81)	3.33 (3.1, 3.57)	87.44 (86.63, 88.3)
sleep_d	Sleep duration	sleep.d	V1160-0.0	1.28 (1.08, 1.48)	4.73 (4.18, 5.25)	1.54 (1.27, 1.88)	93.13 (92.2, 94.1)
getup	Ease of getting up in the morning	getup	V1170-0.0	5.69 (5.26, 6.19)	4.77 (4.27, 5.3)	2.9 (2.69, 3.1)	86.88 (85.96, 87.74)
smoking_now	Smoking now	smoking.now	V1239-0.0	0.54 (0.43, 0.65)	3.51 (3.04, 3.95)	12.15 (11.69, 12.61)	84 (83.08, 84.78)
smoked_past	Smoked in the past	smoked.past	V1249-0.0	0.81 (0.7, 0.93)	3.41 (2.9, 3.86)	6.99 (6.61, 7.37)	88.54 (87.6, 89.39)
veg_cook	Cooked vegetables intake	veg.cook	V1289-0.0	0.93 (0.72, 1.16)	2.72 (2.33, 3.13)	4.58 (4.22, 4.85)	92.02 (91.14, 92.96)
fish_oily	Oily fish intake	fish.oily	V1329-0.0	2.01 (1.77, 2.22)	2.62 (2.25, 2.97)	19.02 (18.57, 19.51)	75.72 (74.94, 76.43)
fish_lean	Non-oily fish intake	fish.lean	V1339-0.0	0.04 (0.01, 0.06)	1.78 (1.51, 2.1)	18.04 (17.53, 18.54)	80.01 (79.26, 80.77)
meat_proc	Processed meat intake	meat.proc	V1349-0.0	5.43 (4.81, 6.11)	2.07 (1.78, 2.39)	17.3 (16.83, 17.78)	72.38 (71.73, 73.15)
poultry	Poultry intake	poultry	V1359-0.0	1.06 (0.92, 1.21)	1.94 (1.63, 2.24)	16.35 (15.85, 16.84)	81.66 (80.9, 82.44)
beef	Beef intake	beef	V1369-0.0	0.24 (0.12, 0.37)	3.47 (3.14, 3.8)	27.11 (26.56, 27.69)	68.6 (67.96, 69.3)
lamb	Lamb intake	lamb	V1379-0.0	0.65 (0.51, 0.77)	2.13 (1.81, 2.42)	29.58 (28.9, 30.2)	67.98 (67.3, 68.62)
pork	Pork intake	pork	V1389-0.0	0.07 (0.04, 0.11)	1.86 (1.6, 2.13)	26.19 (25.61, 26.86)	71.65 (71, 72.33)
cheese	Cheese intake	cheese	V1408-0.0	1.68 (1.28, 2.09)	4.7 (4.22, 5.18)	9 (8.25, 9.77)	89.52 (88.62, 90.37)
salt	Salt added to food	salt	V1478-0.0	0.11 (0.04, 0.2)	5.42 (4.9, 5.99)	5.02 (4.73, 5.32)	89.22 (88.32, 90.21)
tea	Tea consumption	tea	V1488-0.0	0.46 (0.3, 0.61)	5.02 (4.55, 5.53)	10.7 (10.31, 11.11)	84.3 (83.44, 85.19)
coffee	Coffee consumption	coffee	V1498-0.0	0.16 (0.1, 0.21)	4.05 (3.62, 4.53)	12.64 (12.17, 13.17)	83.58 (82.68, 84.35)
alc1	Alcohol intake frequency	alc1	V1558-0.0	3.83 (3.19, 4.33)	4.52 (4.05, 5.02)	8.57 (8.21, 8.9)	83.05 (82.2, 83.9)
BFP	Body fat percentage	BFP	V23099-0.0	41.81 (41.05, 42.6)	2.1 (1.99, 2.23)	39.87 (39.51, 40.25)	15.2 (15.04, 15.37)
BMR	Basal metabolic rate	BMR	V23105-0.0	43.88 (43.45, 44.32)	3.83 (3.7, 3.96)	39.48 (38.8, 40.03)	13.18 (13.02, 13.34)
waist	Waist circumference	waist	V48-0.0	20.56 (20.04, 21.09)	1.45 (1.36, 1.55)	62.46 (62.07, 62.88)	14.51 (14.35, 14.65)
walk_d	Number of days per week walked 10 minutes	walk.d	V864-0.0	0.11 (0.07, 0.16)	2.08 (1.74, 2.4)	17.34 (16.83, 17.88)	80.2 (79.4, 80.93)
act0_d	Number of days per per week of vigorous physical activity 10 minutes	act0.d	V884-0.0	1.28 (1.04, 1.52)	1.46 (1.23, 1.68)	33.21 (32.59, 33.77)	65.29 (64.65, 65.86)
act1_d	Week of moderate physical activity for 10 minutes	act1.d	V904-0.0	0.77 (0.64, 0.92)	1.92 (1.6, 2.19)	27.34 (26.75, 27.89)	69.98 (69.29, 70.66)
