## Supplementary material for "Using lifestyle information in polygenic modeling of blood pressure traits: a simple method to reduce bias": S2 Table

### Sheet: Sheet1
Trait	Model	D	G	L	GxL	e
DP	M0	3.13 (2.93, 3.36)	12.34 (11.69, 13.02)	.	.	84.57 (83.65, 85.5)
DP	M1	4.54 (3.94, 5.17)	.	9.17 (8.77, 9.57)	.	88.3 (87.56, 89.11)
DP	M2	4.16 (3.56, 4.8)	.	8.99 (8.6, 9.39)	.	88.34 (87.53, 89.15)
DP	M3	3.13 (2.94, 3.33)	.	8.45 (8.15, 8.79)	.	88.42 (87.69, 89.18)
DP	M11	4.52 (3.91, 5.18)	11.47 (10.83, 12.16)	9.25 (8.86, 9.65)	.	76.84 (75.84, 77.62)
DP	M12	4.2 (3.57, 4.86)	11.46 (10.84, 12.1)	9.11 (8.71, 9.51)	.	76.88 (76.05, 77.76)
DP	M13	3.13 (2.95, 3.33)	11.65 (11.06, 12.31)	8.21 (7.89, 8.53)	.	76.77 (75.88, 77.49)
DP	M21	4.51 (3.91, 5.16)	11.47 (10.81, 12.16)	9.31 (8.91, 9.71)	2.5 (2.01, 3)	74.39 (73.37, 75.31)
DP	M22	4.18 (3.57, 4.82)	11.48 (10.94, 12.14)	9.16 (8.79, 9.57)	1.81 (1.38, 2.21)	75.12 (74.13, 76.03)
DP	M23	3.14 (2.93, 3.36)	11.71 (11.12, 12.43)	8.25 (7.92, 8.59)	2.53 (2, 3.09)	74.25 (73.14, 75.18)
SP	M0	12.14 (11.72, 12.54)	10.52 (9.84, 11.1)	.	.	77.41 (76.5, 78.25)
SP	M1	10.72 (10.16, 11.35)	.	4.5 (4.22, 4.79)	.	83.89 (83.19, 84.67)
SP	M2	10.39 (9.84, 10.94)	.	4.35 (4.1, 4.62)	.	83.92 (83.23, 84.68)
SP	M3	12.09 (11.69, 12.46)	.	4.01 (3.8, 4.26)	.	83.88 (83.12, 84.64)
SP	M11	10.69 (10.04, 11.21)	9.96 (9.35, 10.57)	4.45 (4.18, 4.73)	.	73.95 (73.16, 74.76)
SP	M12	10.34 (9.79, 10.9)	9.95 (9.38, 10.55)	4.3 (4.05, 4.54)	.	73.99 (73.2, 74.78)
SP	M13	12.13 (11.73, 12.5)	10 (9.41, 10.55)	3.87 (3.63, 4.08)	.	73.92 (73.13, 74.81)
SP	M21	10.7 (10.16, 11.32)	9.94 (9.35, 10.54)	4.48 (4.21, 4.77)	1.68 (1.33, 2.06)	72.36 (71.41, 73.19)
SP	M22	10.36 (9.81, 10.92)	9.97 (9.37, 10.63)	4.34 (4.06, 4.59)	1.36 (1.09, 1.67)	72.72 (71.8, 73.57)
SP	M23	12.13 (11.74, 12.58)	10.02 (9.46, 10.73)	3.89 (3.68, 4.13)	1.71 (1.37, 2.12)	72.26 (71.46, 73.27)
PP	M0	14.75 (14.33, 15.17)	9.18 (8.6, 9.73)	.	.	76.11 (75.28, 76.91)
PP	M1	12.95 (12.45, 13.43)	.	1.01 (0.86, 1.12)	.	84.37 (83.68, 85.16)
PP	M2	13.19 (12.63, 13.67)	.	0.99 (0.85, 1.14)	.	84.42 (83.55, 85.04)
PP	M3	14.72 (14.31, 15.14)	.	0.87 (0.76, 0.97)	.	84.44 (83.78, 85.23)
PP	M11	12.98 (12.53, 13.48)	8.91 (8.37, 9.51)	0.93 (0.82, 1.06)	.	75.5 (74.68, 76.3)
PP	M12	13.18 (12.69, 13.63)	8.89 (8.26, 9.5)	0.92 (0.8, 1.06)	.	75.51 (74.67, 76.27)
PP	M13	14.75 (14.28, 15.16)	9.01 (8.35, 9.56)	0.82 (0.71, 0.91)	.	75.46 (74.64, 76.25)
PP	M21	13.01 (12.5, 13.46)	8.89 (8.33, 9.49)	0.95 (0.83, 1.08)	1.75 (1.34, 2.11)	73.84 (72.96, 74.72)
PP	M22	13.17 (12.65, 13.67)	8.93 (8.31, 9.49)	0.93 (0.81, 1.07)	1.52 (1.15, 1.86)	74.08 (73.15, 74.95)
PP	M23	14.73 (14.33, 15.17)	9 (8.37, 9.56)	0.83 (0.74, 0.93)	1.84 (1.51, 2.2)	73.69 (72.75, 74.49)
