## Supplementary material for "Using lifestyle information in polygenic modeling of blood pressure traits: a simple method to reduce bias": S3 Table

### Sheet: correlation
Model	Trait	Split	r
M0	DP	RND	0.223796
M01	DP	RND	0.179582
M02	DP	RND	0.177897
M1	DP	RND	0.34117
M2	DP	RND	0.33978
M3	DP	RND	0.339878
M11	DP	RND	0.365261
M12	DP	RND	0.363956
M13	DP	RND	0.364853
M21	DP	RND	0.365583
M22	DP	RND	0.36426
M23	DP	RND	0.364757
M0	DP	Y-O	0.129244
M01	DP	Y-O	0.026179
M02	DP	Y-O	#N/A
M1	DP	Y-O	0.203841
M2	DP	Y-O	0.213748
M3	DP	Y-O	0.22624
M11	DP	Y-O	0.239105
M12	DP	Y-O	0.248141
M13	DP	Y-O	0.260208
M21	DP	Y-O	0.239032
M22	DP	Y-O	0.248246
M23	DP	Y-O	0.260594
M0	SP	RND	0.365787
M01	SP	RND	0.34523
M02	SP	RND	0.345034
M1	SP	RND	0.400739
M2	SP	RND	0.400522
M3	SP	RND	0.400677
M11	SP	RND	0.417698
M12	SP	RND	0.417465
M13	SP	RND	0.417464
M21	SP	RND	0.417833
M22	SP	RND	0.417407
M23	SP	RND	0.417853
M0	SP	Y-O	0.122097
M01	SP	Y-O	0.015506
M02	SP	Y-O	#N/A
M1	SP	Y-O	0.171357
M2	SP	Y-O	0.175552
M3	SP	Y-O	0.167841
M11	SP	Y-O	0.206373
M12	SP	Y-O	0.210341
M13	SP	Y-O	0.204822
M21	SP	Y-O	0.206999
M22	SP	Y-O	0.210546
M23	SP	Y-O	0.205005
M0	PP	RND	0.396407
M01	PP	RND	0.381954
M02	PP	RND	0.381787
M1	PP	RND	0.392646
M2	PP	RND	0.392028
M3	PP	RND	0.39243
M11	PP	RND	0.406344
M12	PP	RND	0.405645
M13	PP	RND	0.40646
M21	PP	RND	0.406313
M22	PP	RND	0.405642
M23	PP	RND	0.406749
M0	PP	Y-O	0.107035
M01	PP	Y-O	0.014946
M02	PP	Y-O	#N/A
M1	PP	Y-O	0.085865
M2	PP	Y-O	0.082086
M3	PP	Y-O	0.078491
M11	PP	Y-O	0.135788
M12	PP	Y-O	0.133013
M13	PP	Y-O	0.130868
M21	PP	Y-O	0.136661
M22	PP	Y-O	0.133234
M23	PP	Y-O	0.130618

### Sheet: regression_intercept
Model	Trait	Split	beta_0
M0	DP	RND	1.36117
M01	DP	RND	-1.02709
M02	DP	RND	-1.38342
M1	DP	RND	0.566793
M2	DP	RND	0.377506
M3	DP	RND	-0.000965005
M11	DP	RND	1.42578
M12	DP	RND	1.29997
M13	DP	RND	1.19054
M21	DP	RND	1.68588
M22	DP	RND	1.68091
M23	DP	RND	1.34986
M0	DP	Y-O	17.0541
M01	DP	Y-O	1.61142
M02	DP	Y-O	#N/A
M1	DP	Y-O	41.3471
M2	DP	Y-O	37.1101
M3	DP	Y-O	33.4225
M11	DP	Y-O	36.5075
M12	DP	Y-O	32.9568
M13	DP	Y-O	29.973
M21	DP	Y-O	36.6966
M22	DP	Y-O	33.2683
M23	DP	Y-O	30.1552
M0	SP	RND	1.39875
M01	SP	RND	1.27111
M02	SP	RND	1.1376
M1	SP	RND	-0.258047
M2	SP	RND	-0.542391
M3	SP	RND	-0.480585
M11	SP	RND	0.0142759
M12	SP	RND	-0.203518
M13	SP	RND	-0.0746046
M21	SP	RND	0.0378772
M22	SP	RND	0.0289249
M23	SP	RND	-0.0713965
M0	SP	Y-O	11.803
M01	SP	Y-O	42.3818
M02	SP	Y-O	#N/A
M1	SP	Y-O	28.0008
M2	SP	Y-O	25.6796
M3	SP	Y-O	29.8552
M11	SP	Y-O	24.3978
M12	SP	Y-O	22.5806
M13	SP	Y-O	25.4615
M21	SP	Y-O	24.553
M22	SP	Y-O	22.6835
M23	SP	Y-O	25.7153
M0	PP	RND	1.24652
M01	PP	RND	0.974134
M02	PP	RND	0.825475
M1	PP	RND	0.780531
M2	PP	RND	0.445304
M3	PP	RND	0.824881
M11	PP	RND	1.06933
M12	PP	RND	0.79194
M13	PP	RND	0.846073
M21	PP	RND	1.04733
M22	PP	RND	0.777497
M23	PP	RND	0.897608
M0	PP	Y-O	-7.96829
M01	PP	Y-O	22.2622
M02	PP	Y-O	#N/A
M1	PP	Y-O	12.3035
M2	PP	Y-O	10.9943
M3	PP	Y-O	12.0696
M11	PP	Y-O	-0.645748
M12	PP	Y-O	-1.49321
M13	PP	Y-O	-0.00230368
M21	PP	Y-O	-1.92155
M22	PP	Y-O	-0.825473
M23	PP	Y-O	-0.364832

### Sheet: regression_slope
Model	Trait	Split	beta_1
M0	DP	RND	0.987378
M01	DP	RND	1.01137
M02	DP	RND	1.01494
M1	DP	RND	0.99535
M2	DP	RND	0.997311
M3	DP	RND	1.00098
M11	DP	RND	0.986603
M12	DP	RND	0.9879
M13	DP	RND	0.988929
M21	DP	RND	0.984049
M22	DP	RND	0.984084
M23	DP	RND	0.987397
M0	DP	Y-O	0.865153
M01	DP	Y-O	1.02465
M02	DP	Y-O	#N/A
M1	DP	Y-O	0.608606
M2	DP	Y-O	0.65018
M3	DP	Y-O	0.695239
M11	DP	Y-O	0.658464
M12	DP	Y-O	0.692992
M13	DP	Y-O	0.731196
M21	DP	Y-O	0.656493
M22	DP	Y-O	0.689752
M23	DP	Y-O	0.729332
M0	SP	RND	0.986828
M01	SP	RND	0.988162
M02	SP	RND	0.989498
M1	SP	RND	1.00348
M2	SP	RND	1.00633
M3	SP	RND	1.00566
M11	SP	RND	1.00067
M12	SP	RND	1.00287
M13	SP	RND	1.00155
M21	SP	RND	1.00045
M22	SP	RND	1.00053
M23	SP	RND	1.00152
M0	SP	Y-O	0.974472
M01	SP	Y-O	0.646754
M02	SP	Y-O	#N/A
M1	SP	Y-O	0.79199
M2	SP	Y-O	0.815119
M3	SP	Y-O	0.780905
M11	SP	Y-O	0.830398
M12	SP	Y-O	0.847999
M13	SP	Y-O	0.828045
M21	SP	Y-O	0.828775
M22	SP	Y-O	0.846934
M23	SP	Y-O	0.825366
M0	PP	RND	0.987856
M01	PP	RND	0.990566
M02	PP	RND	0.992097
M1	PP	RND	0.992564
M2	PP	RND	0.995929
M3	PP	RND	0.992144
M11	PP	RND	0.98965
M12	PP	RND	0.992431
M13	PP	RND	0.99191
M21	PP	RND	0.989905
M22	PP	RND	0.992578
M23	PP	RND	0.991392
M0	PP	Y-O	1.18763
M01	PP	Y-O	0.865184
M02	PP	Y-O	#N/A
M1	PP	Y-O	0.963383
M2	PP	Y-O	0.978491
M3	PP	Y-O	0.973928
M11	PP	Y-O	1.1008
M12	PP	Y-O	1.11091
M13	PP	Y-O	1.10264
M21	PP	Y-O	1.11455
M22	PP	Y-O	1.10384
M23	PP	Y-O	1.10648
